# miRNA-mRNA network analysis identifies PAX5 as a potential regulator of adaptive immune response in COPD

**DOI:** 10.1101/2025.05.06.651484

**Authors:** Michele Gentili, Margherita De Marzio, Brian Hobbs, Craig P. Hersh, Min Hyung Ryu, Marieke L. Kuijjer, Michael H. Cho, Matthew Moll, Courtney Tern, Peter Castaldi, Kimberly Glass

## Abstract

Micro-ribonucleic acids (miRNAs) are key post-transcriptional regulators of the immune system and may play a role in Chronic Obstructive Pulmonary Disease (COPD). In this paper, we constructed subject-specific miRNA-mRNA regulatory networks using bulk and deconvoluted whole blood RNA-sequencing, whole blood miRNA-sequencing, and B-cell receptor-sequencing data from up to 570 miRNAs, 11,859 mRNAs, and 3,190 participants in the COPDGene study.

Analysis of whole blood networks revealed two subnetworks of miRNA-mRNA interactions significantly (FDR<0.05) associated with changes in FEV_1_/FVC. We found that miRNAs (and mRNAs) in the network-identified groups had distinct expression patterns, with miRNAs (and mRNAs) in one group having overall higher expression in COPD (decreasing FEV_1_/FVC) and miRNAs (and mRNAs) in the other group having overall higher expression in controls (increasing FEV_1_/FVC). In addition, miRNAs (and mRNAs) within the same group were positively correlated, while those in different groups were negatively correlated, indicating distinct functional roles for these miRNAs (and mRNAs) as a function of increased COPD severity. Network analysis also identified *PAX5*, a transcription factor master regulator of B-cell development, as the main mRNA network hub. Using ChIP-seq data in lymphoblastoid cells, we identified a PAX5 binding site overlapping with a COPD genome-wide association signal in the promoter region of *ADAM19*. We also found a loss of co-expression between *PAX5* and *ADAM19* in COPD subjects. Furthermore, in B-cell deconvoluted data, *PAX5* was differentially co-expressed with genes associated with B-cell activation and differentiation, revealing a possible mechanism for the regulation of the immune response in COPD. Finally, in B-cell receptor sequencing data, *PAX5* and the identified mRNA subnetworks were negatively associated (FDR<0.05) with immunoglobulin class switching, and positively associated with IgM and IgD counts.

In conclusion, *PAX5* is a known regulator of B-cell identity. B cells are recognized as key players in chronic inflammation and immune dysregulation in COPD. Our work suggests that *PAX5* plays a mediating role both in *ADAM19* regulation and in miRNA regulation of early B cells in COPD.
