## Supplemental Tables for "miRNA-mRNA network analysis identifies PAX5 as a potential regulator of adaptive immune response in COPD"

### Sheet: S. Table 1
S. Table 1: miRNA Families. We used this table to merge miRNAs belonging to the same family
mirna	family name
let-7a-5p	mir-98-5p
let-7b-5p	mir-98-5p
let-7c-5p	mir-98-5p
let-7d-5p	mir-98-5p
let-7e-5p	mir-98-5p
let-7f-5p	mir-98-5p
let-7g-5p	mir-98-5p
let-7i-5p	mir-98-5p
mir-98-5p	mir-98-5p
let-7a-3p	let-7f-1-3p
let-7b-3p	let-7f-1-3p
let-7f-1-3p	let-7f-1-3p
mir-103a-3p	mir-107
mir-107	mir-107
mir-10a-5p	mir-10b-5p
mir-10b-5p	mir-10b-5p
mir-1255a	mir-1255b-5p
mir-1255b-5p	mir-1255b-5p
mir-125a-5p	mir-125b-5p
mir-125b-5p	mir-125b-5p
mir-1260a	mir-1260b
mir-1260b	mir-1260b
mir-1275	mir-4665-5p
mir-4665-5p	mir-4665-5p
mir-129-1-3p	mir-129-2-3p
mir-129-2-3p	mir-129-2-3p
mir-130a-3p	mir-454-3p
mir-130b-3p	mir-454-3p
mir-454-3p	mir-454-3p
mir-1343-3p	mir-6783-3p
mir-6783-3p	mir-6783-3p
mir-146a-5p	mir-146b-5p
mir-146b-5p	mir-146b-5p
mir-148a-3p	mir-152-3p
mir-148b-3p	mir-152-3p
mir-152-3p	mir-152-3p
mir-151a-5p	mir-151b
mir-151b	mir-151b
mir-1538	mir-4745-3p
mir-4745-3p	mir-4745-3p
mir-15a-5p	mir-424-5p
mir-15b-5p	mir-424-5p
mir-16-5p	mir-424-5p
mir-195-5p	mir-424-5p
mir-424-5p	mir-424-5p
mir-106a-5p	mir-93-5p
mir-106b-5p	mir-93-5p
mir-17-5p	mir-93-5p
mir-20a-5p	mir-93-5p
mir-20b-5p	mir-93-5p
mir-93-5p	mir-93-5p
mir-181a-5p	mir-181d-5p
mir-181b-5p	mir-181d-5p
mir-181c-5p	mir-181d-5p
mir-181d-5p	mir-181d-5p
mir-185-5p	mir-4306
mir-4306	mir-4306
mir-190a-5p	mir-190b
mir-190b	mir-190b
mir-192-5p	mir-215-5p
mir-215-5p	mir-215-5p
mir-19a-3p	mir-19b-3p
mir-19b-3p	mir-19b-3p
mir-199a-3p	mir-199b-3p
mir-199b-3p	mir-199b-3p
mir-199a-5p	mir-199b-5p
mir-199b-5p	mir-199b-5p
mir-200b-3p	mir-200c-3p
mir-200c-3p	mir-200c-3p
mir-204-5p	mir-211-5p
mir-211-5p	mir-211-5p
mir-221-3p	mir-222-3p
mir-222-3p	mir-222-3p
mir-23a-3p	mir-23c
mir-23b-3p	mir-23c
mir-23c	mir-23c
mir-23a-5p	mir-23b-5p
mir-23b-5p	mir-23b-5p
mir-24-1-5p	mir-24-2-5p
mir-24-2-5p	mir-24-2-5p
mir-25-3p	mir-92b-3p
mir-363-3p	mir-92b-3p
mir-92b-3p	mir-92b-3p
mir-26a-5p	mir-26b-5p
mir-26b-5p	mir-26b-5p
mir-27a-3p	mir-27b-3p
mir-27b-3p	mir-27b-3p
mir-29a-3p	mir-29c-3p
mir-29b-3p	mir-29c-3p
mir-29c-3p	mir-29c-3p
mir-30a-5p	mir-30e-5p
mir-30b-5p	mir-30e-5p
mir-30c-5p	mir-30e-5p
mir-30d-5p	mir-30e-5p
mir-30e-5p	mir-30e-5p
mir-3173-5p	mir-6799-3p
mir-6799-3p	mir-6799-3p
mir-3180	mir-3196
mir-3180-3p	mir-3196
mir-3196	mir-3196
mir-4723-3p	mir-6769b-3p
mir-6769b-3p	mir-6769b-3p
mir-320a	mir-4429
mir-320b	mir-4429
mir-320c	mir-4429
mir-320d	mir-4429
mir-4429	mir-4429
mir-326	mir-330-5p
mir-330-5p	mir-330-5p
mir-365a-3p	mir-365b-3p
mir-365b-3p	mir-365b-3p
mir-370-3p	mir-6893-3p
mir-6893-3p	mir-6893-3p
mir-371b-5p	mir-616-5p
mir-616-5p	mir-616-5p
mir-374a-5p	mir-374b-5p
mir-374b-5p	mir-374b-5p
mir-378a-3p	mir-378d
mir-378d	mir-378d
mir-3909	mir-6852-3p
mir-6852-3p	mir-6852-3p
mir-4659a-3p	mir-4659b-3p
mir-4659b-3p	mir-4659b-3p
mir-4659a-5p	mir-4659b-5p
mir-4659b-5p	mir-4659b-5p
mir-4755-5p	mir-5006-3p
mir-5006-3p	mir-5006-3p
mir-485-5p	mir-6884-5p
mir-6884-5p	mir-6884-5p
mir-500a-5p	mir-500b-5p
mir-500b-5p	mir-500b-5p
mir-501-3p	mir-502-3p
mir-502-3p	mir-502-3p
mir-548ac	mir-548z
mir-548h-3p	mir-548z
mir-548z	mir-548z
mir-548aa	mir-548t-3p
mir-548t-3p	mir-548t-3p
mir-548ah-3p	mir-548am-3p
mir-548am-3p	mir-548am-3p
mir-548at-3p	mir-548ay-3p
mir-548ay-3p	mir-548ay-3p
mir-548ad-5p	mir-548o-5p
mir-548ae-5p	mir-548o-5p
mir-548am-5p	mir-548o-5p
mir-548au-5p	mir-548o-5p
mir-548ay-5p	mir-548o-5p
mir-548c-5p	mir-548o-5p
mir-548d-5p	mir-548o-5p
mir-548j-5p	mir-548o-5p
mir-548o-5p	mir-548o-5p
mir-550a-3-5p	mir-550a-5p
mir-550a-5p	mir-550a-5p
mir-1285-3p	mir-5189-5p
mir-5189-5p	mir-5189-5p
mir-6511a-3p	mir-6511b-3p
mir-6511b-3p	mir-6511b-3p
mir-1271-5p	mir-96-5p
mir-96-5p	mir-96-5p
mir-100-5p	mir-99b-5p
mir-99a-5p	mir-99b-5p
mir-99b-5p	mir-99b-5p

### Sheet: S. Table 2
Supplementary table 2: Colocalization between PAX5 binding region on gene's promoter region and COPD GWAS SNP. Gene ENS: Ensamble ID of the gene to which the promoter region belong's to Gene Name: Gene Name of the gene to which the promoter region belong's to Chromosome: Chromosome of the region PAX5 init region: Genomic position (ref Hg38) where the PAX5 binding region starts (from ChipSeq study…
Gene ENS	Gene Name	Chromosome	PAX5 init region	PAX5 end region	GWAS study name	trait	SNP locus Hg38	SNP RSID	nearestgene	p	ref
ENSG00000140391	TSPAN3	15	77071043	77071323	Shrine2022	FEV1/FVC	77071109	rs11072641	TSPAN3	2.72e-25	15:77071109:T:C
ENSG00000007312	CD79B	17	63932785	63932959	Shrine2022	FEV1	63932910	rs3815358	CD79B	1.01e-09	17:63932910:A:G
ENSG00000108654	DDX5	17	64506112	64506450	Shrine2022	FEV1/FVC	64506317	rs1991401	DDX5	2.96e-07	17:64506317:A:G
ENSG00000181885	CLDN7	17	7261120	7261520	Shrine2022	FVC	7261244	rs222857	CLDN7	2.97e-11	17:7261244:T:C
ENSG00000135074	ADAM19	5	157575589	157575892	Sakornsakolpat_2018	modCOPD	157575687	rs11465228	ADAM19	1.3e-05	5:157575687:T:C
ENSG00000285907		9	89604855	89605175	Shrine2022	FVC	89605006	rs3138499	GADD45G	3.01e-10	9:89605006:A:C

### Sheet: S. Table 3
Supplementary table 3: mRNA degree. The network has been obtained by linear association of PUMA score with FEV1/FVC. The degree of a mRNA node is the number of miRNA connections that are significant.
gene	control	case
ENSG00000196092	122	138
ENSG00000105063	135	95
ENSG00000175105	90	89
ENSG00000172534	92	82
ENSG00000197045	81	83
ENSG00000127314	82	71
ENSG00000140678	74	72
ENSG00000076928	86	53
ENSG00000089159	62	71
ENSG00000173638	67	57
ENSG00000106785	57	62
ENSG00000091592	56	58
ENSG00000071994	51	59
ENSG00000181963	60	46
ENSG00000169251	53	53
ENSG00000066557	57	48
ENSG00000188897	63	41
ENSG00000005007	52	48
ENSG00000015285	55	44
ENSG00000181192	62	36
ENSG00000154727	46	52
ENSG00000188529	48	50
ENSG00000137076	46	51
ENSG00000131732	60	36
ENSG00000132950	38	57
ENSG00000176973	61	33
ENSG00000165813	47	47
ENSG00000100029	55	38
ENSG00000072786	40	53
ENSG00000128011	48	44
ENSG00000101745	44	43
ENSG00000072518	37	46
ENSG00000154122	35	47
ENSG00000127084	47	34
ENSG00000112208	34	47
ENSG00000164022	49	31
ENSG00000167548	31	47
ENSG00000164209	41	37
ENSG00000111707	42	36
ENSG00000136840	33	44
ENSG00000167562	51	26
ENSG00000173145	34	41
ENSG00000111196	39	36
ENSG00000155868	35	39
ENSG00000067167	36	38
ENSG00000116852	30	44
ENSG00000184922	34	40
ENSG00000163281	34	40
ENSG00000135317	33	41
ENSG00000186635	41	32
ENSG00000128590	34	36

### Sheet: S. Table 4
Supplementary table 4: miRNA degree. The network has been obtained by linear association of PUMA score with FEV1/FVC. The degree of a mRNA node is the number of mRNA connections that are significant.
mirna	control	case
mir-212-5p	387	356
mir-7854-3p	377	346
mir-128-3p	350	230
mir-487b-3p	321	228
mir-362-5p	206	211
mir-6866-3p	202	191
mir-6861-3p	171	186
mir-27b-3p	207	150
mir-6769b-3p	200	155
mir-1285-5p	168	168
mir-3127-5p	172	155
mir-3685	168	115
mir-943	146	123
mir-4443	151	116
mir-4687-5p	131	130
mir-342-3p	168	85
mir-3127-3p	106	145
mir-664a-3p	128	120
mir-145-5p	124	124
mir-618	122	124
mir-30c-1-3p	97	144
mir-6833-3p	93	138
mir-193a-5p	138	90
mir-6727-3p	103	105
mir-6842-3p	112	94
mir-330-5p	99	83
mir-22-3p	102	75
mir-142-5p	96	80
mir-3605-5p	113	62
mir-93-5p	90	76
mir-3620-3p	64	99
mir-3133	89	74
mir-4511	86	75
mir-6842-5p	80	76
mir-6851-3p	89	55
mir-6893-3p	62	81
mir-150-5p	85	55
mir-6818-3p	64	67
mir-660-3p	66	60
mir-92a-1-5p	68	58
mir-342-5p	61	64
mir-23b-5p	63	61
mir-4762-5p	62	59
mir-6783-3p	55	61
mir-1254	51	57
mir-340-5p	51	48
mir-550b-3p	62	36
mir-148a-5p	63	34
mir-3064-5p	53	43
mir-4516	46	48
mir-576-5p	44	49
mir-185-3p	46	46
mir-491-5p	45	45
mir-486-3p	39	50
mir-4446-3p	37	48
mir-28-3p	44	40
mir-500b-5p	45	39
mir-7-1-3p	39	42
mir-215-5p	46	34
mir-501-5p	42	35
mir-144-5p	42	32
mir-4781-5p	30	44
mir-363-5p	38	35
mir-6882-3p	46	26
mir-6763-3p	31	40
mir-885-5p	35	35
mir-4738-3p	41	29
mir-3150b-3p	42	25
mir-200c-3p	31	35
mir-424-3p	53	13
mir-654-5p	29	36
mir-6775-3p	28	37
mir-6852-5p	32	32
mir-6749-3p	27	37
mir-7976	28	34
mir-92b-5p	27	33
mir-548e-3p	36	21
mir-5684	36	20
mir-29b-1-5p	24	32
mir-374b-5p	27	28
mir-6826-3p	32	23
mir-1226-3p	38	16
mir-337-3p	30	23
mir-328-3p	29	24
mir-9-5p	41	12
mir-548am-3p	26	26
mir-4482-3p	25	26
mir-365b-3p	29	22
mir-664b-3p	24	26
mir-361-3p	20	29
mir-23c	24	22
mir-4804-5p	15	30
mir-1229-3p	20	25
mir-7111-3p	32	9
mir-5003-3p	22	17
mir-940	22	16
mir-548t-3p	23	15
mir-411-3p	20	17
mir-493-5p	21	15
mir-323b-3p	18	18
mir-144-3p	19	16
mir-126-5p	20	14
mir-3202	18	14
mir-146b-5p	18	13
mir-543	17	13
mir-4772-3p	20	10
mir-139-5p	20	10
mir-6515-3p	17	12
mir-186-5p	16	13
mir-181d-5p	11	17
mir-2110	17	11
mir-323a-3p	12	15
mir-98-5p	8	17
mir-425-3p	14	11
mir-6741-3p	8	16
mir-1292-5p	14	9
mir-3177-3p	11	12
mir-1296-5p	10	13
mir-4731-5p	8	14
mir-146b-3p	4	18
mir-4665-5p	11	10
mir-431-5p	14	7
mir-550a-3p	11	10
mir-339-3p	9	11
mir-6803-3p	8	12
mir-4497	8	11
mir-6087	9	10
mir-6511b-5p	9	10
mir-331-5p	8	9
mir-338-5p	10	7
mir-221-5p	7	10
mir-4746-5p	7	10
mir-1304-3p	10	7
mir-16-2-3p	10	6
mir-151b	9	7
mir-6734-3p	6	10
mir-6721-5p	7	8
mir-6782-3p	10	4
mir-4742-3p	9	5
mir-548l	9	5
mir-532-5p	9	4
mir-485-3p	6	7
mir-211-5p	8	5
mir-495-3p	9	4
mir-548at-5p	9	3
mir-335-3p	8	4
mir-6729-3p	7	5
mir-1306-5p	5	7
mir-25-5p	5	6
mir-409-3p	7	4
mir-3180-5p	6	5
mir-6804-3p	3	8
mir-937-3p	2	9
mir-183-3p	9	2
mir-7113-5p	4	6
mir-2355-3p	7	3
mir-4753-3p	10	0
mir-6750-3p	10	0
mir-5100	9	1
mir-6752-3p	3	7
mir-6765-3p	3	7
mir-423-3p	4	6
mir-2115-5p	2	7
mir-1273h-5p	2	7
mir-4488	4	5
mir-3944-5p	6	3
mir-5010-5p	3	5
mir-4723-5p	3	5
mir-933	2	6
mir-6810-3p	3	4
mir-654-3p	4	3
mir-199b-5p	4	3
mir-616-5p	4	3
mir-6883-3p	6	1
mir-5695	7	0
mir-548z	4	3
mir-4429	4	3
mir-378d	6	0
mir-939-5p	3	3
mir-223-3p	4	2
mir-6858-3p	5	1
mir-26b-5p	3	3
mir-30e-5p	4	2
mir-6882-5p	5	1
mir-3680-3p	3	3
mir-6885-3p	5	1
mir-6799-3p	1	5
mir-625-3p	4	2
mir-1284	4	1
mir-7113-3p	0	5
mir-484	2	3
mir-1180-3p	2	3
mir-494-3p	3	1
mir-15b-3p	4	0
mir-6734-5p	2	2
mir-92b-3p	3	1
mir-197-3p	3	1
mir-324-5p	2	2
mir-3179	2	2
mir-548o-5p	3	1
mir-4667-3p	3	1
mir-331-3p	1	3
mir-128-1-5p	0	4
mir-4676-3p	3	1
mir-3613-5p	4	0
mir-4492	1	3
mir-6513-3p	4	0
mir-3691-3p	2	1
mir-532-3p	1	2
mir-6815-5p	2	1
mir-3960	1	2
mir-330-3p	3	0
mir-503-5p	2	1
mir-6837-5p	1	2
mir-423-5p	1	2
mir-210-5p	1	2
mir-4763-5p	0	3
mir-139-3p	1	2
mir-21-5p	3	0
mir-941	0	3
mir-643	2	1
mir-625-5p	1	2
mir-29b-2-5p	2	1
mir-629-3p	3	0
mir-584-5p	2	1
mir-4749-3p	1	2
mir-744-5p	0	3
mir-548k	2	0
mir-589-3p	2	0
mir-7155-3p	1	1
mir-6894-3p	0	2
mir-29c-3p	1	1
mir-2276-3p	2	0
mir-627-3p	2	0
mir-6505-3p	2	0
mir-296-5p	0	2
mir-3939	0	2
mir-6875-3p	2	0
mir-99b-5p	0	2
mir-6877-5p	0	2
mir-194-3p	1	1
mir-5090	0	2
mir-4508	0	2
mir-4745-3p	0	2
mir-4479	0	2
mir-425-5p	2	0
mir-132-3p	2	0
mir-421	2	0
mir-6837-3p	2	0
mir-6802-3p	1	1
mir-1908-5p	0	2
mir-190b	2	0
mir-194-5p	2	0
mir-127-3p	0	2
mir-6726-3p	0	1
mir-5581-3p	1	0
mir-5690	1	0
mir-574-5p	1	0
mir-6503-5p	0	1
mir-652-3p	0	1
mir-361-5p	1	0
mir-6767-5p	0	1
mir-3688-3p	1	0
mir-6786-3p	0	1
mir-3620-5p	0	1
mir-548av-3p	1	0
mir-548o-3p	1	0
mir-454-5p	1	0
mir-505-5p	0	1
mir-502-3p	1	0
mir-5009-5p	1	0
mir-4695-3p	1	0
mir-4632-3p	0	1
mir-1233-3p	0	1
mir-4532	0	1
mir-450b-5p	1	0
mir-106b-3p	0	1
mir-4286	1	0
mir-3940-3p	0	1
mir-375	1	0
mir-374c-5p	1	0
mir-3691-5p	1	0
mir-122-5p	0	1
mir-140-5p	1	0
mir-1234-3p	0	1
mir-30e-3p	1	0
mir-6797-3p	1	0
mir-7641	1	0
mir-6806-3p	1	0
mir-6853-3p	1	0
mir-96-5p	1	0
let-7f-1-3p	1	0
mir-6789-3p	0	1
mir-3614-5p	1	0
mir-3605-3p	0	1
mir-335-5p	1	0
mir-3196	0	1
mir-3163	1	0
mir-3074-5p	1	0
mir-1249-3p	0	1
mir-26b-3p	1	0
mir-26a-2-3p	1	0
mir-224-5p	1	0
mir-223-5p	1	0
mir-196b-5p	1	0
mir-191-3p	0	1
mir-182-5p	1	0
mir-1468-5p	1	0
mir-145-3p	1	0
mir-1303	1	0
mir-129-5p	1	0
mir-1270	1	0
mir-450a-2-3p	1	0

### Sheet: Sheet5
Supplementary table 5: PAX5-ADAM19 linear association results, sorted by p-value. The table shows the statistics of the linear association model between PAX5 and ADAM19 expression. The first column of the table indicates the variable of the linear model, “:” means interaction. PC1-10 are the first 10 principal components of genetic ancestry
Variable	Coefficient	std err	t	P-value	[0.025	0.975]	adj_pval
Lymphocyte (%)	-0.5341	0.018	-28.89	7.51192e-163	-0.57	-0.498	7.51192e-163
PAX5	0.3721	0.018	20.746	1.14131e-89	0.337	0.407	1.14131e-89
PAX5:FEV1/FVC	0.0989	0.014	6.902	6.16304e-12	0.071	0.127	6.16304e-12
rs11465228	0.2142	0.04	5.355	9.18367e-08	0.136	0.293	9.18367e-08
BMI	-0.0825	0.015	-5.347	9.56977e-08	-0.113	-0.052	9.56977e-08
White blood cell count	0.0553	0.016	3.441	0.000586618	0.024	0.087	0.000586618
Sex	-0.0811	0.03	-2.688	0.00723027	-0.14	-0.022	0.00723027
PC2_AVG	-0.0825	0.036	-2.306	0.0211555	-0.153	-0.012	0.0211555
FEV1/FVC	0.0373	0.017	2.248	0.0246701	0.005	0.07	0.0246701
PC6_AVG	0.1396	0.078	1.799	0.072137	-0.013	0.292	0.072137
PC7_AVG	-0.1195	0.067	-1.774	0.0761327	-0.251	0.013	0.0761327
PAX5:rs11465228	-0.061	0.039	-1.579	0.114357	-0.137	0.015	0.114357
PC10_AVG	0.0238	0.022	1.098	0.272439	-0.019	0.066	0.272439
Age	0.017	0.018	0.951	0.34183	-0.018	0.052	0.34183
Smoking Status	-0.0336	0.036	-0.938	0.348112	-0.104	0.037	0.348112
PC4_AVG	0.0366	0.046	0.789	0.430215	-0.054	0.128	0.430215
Intercept	0.1571	0.283	0.556	0.578561	-0.397	0.711	0.578561
PC9_AVG	0.0171	0.033	0.522	0.601594	-0.047	0.081	0.601594
PC5_AVG	0.0328	0.083	0.395	0.692669	-0.13	0.195	0.692669
PC3_AVG	-0.0053	0.02	-0.266	0.790045	-0.044	0.033	0.790045
Race	-0.0364	0.22	-0.166	0.868194	-0.467	0.394	0.868194
PC8_AVG	0.0069	0.044	0.156	0.876138	-0.079	0.093	0.876138
PC1_AVG	-0.0115	0.106	-0.109	0.913524	-0.22	0.197	0.913524
